# Mapping the loss of flagellar motility across the tree of life

**DOI:** 10.1101/2024.12.05.626484

**Authors:** Jamiema Sara Philip, Sehhaj Grewal, Jacob Scadden, Caroline Puente-Lelievre, Nicholas J. Matzke, Luke McNally, Matthew AB Baker

## Abstract

Bacterial swimming is mostly powered by the bacterial flagellar motor and the number of proteins involved in the flagellar motor can vary. Quantifying the proteins present in flagellar motors from a range of species delivers insight into how motility has changed throughout history and provides a platform for estimating from its genome whether a species is likely to be motile. We conducted sequence and structural homology searches for 54 flagellar pathway proteins across 11,365 bacterial genomes and developed a classifier with up to 95% accuracy that could predict whether a strain was motile or not. We then mapped the evolution of flagellar motility across the GTDB bacterial tree of life. We confirmed that the last common bacterial ancestor had flagellar motility and that the rate of loss of this motility was four-fold higher than the rate of gain. We showed that the presence of filament protein homologues was highly phylogenetically correlated with motility and that all species classified as motile contained at least one filament homologue. We calculated the rate of gain and loss for each flagellar protein and that the filament protein FliC was highly correlated with motility across the tree of life. We then measured the correlation of each flagellar motor protein with FliC and showed that the filament, rotor, and rod and hook proteins were all highly correlated with FliC, and thus with motility. We calculated the differential rates of gain and loss for each flagellar protein and quantified which genomes encoded for partial sets of flagellar proteins, indicating potential pathways by which motility could be lost. Overall, we show that filament, rod and hook and rotor proteins are conserved when flagellar motility is preserved and that the presence or absence of a FliC homologue is a good, simple predictor of whether or not a species has flagellar motility.
