## Supplementary Phylogenies 1&2, Supp. Table S1-3,S7 for "Mapping the loss of flagellar motility across the tree of life": Supplementary_Table_S3.xlsx

### Sheet: Sheet1
Supplementary Table S3: Table showing the percentage of sequences removed for each flagellar protein during the length-filtering step.
Protein		Length filtering
		No of sequences before filtering	No of sequences after filtering	Percentage of sequences removed
Filament	fliC	5608	5605	0.00053495
	fliS	4894	4889	0.00102166
	fliT	2749	2725	0.00873045
	fliD	4958	4957	0.000201694
Rotor	fliG	8267	8234	0.00399177
	fliM	5994	5986	0.00133467
	fliN	5840	5840	0
Stator	motA	7945	7944	0.000125865
	motB	7096	7081	0.00211387
	motC	382	382	0
	motD	633	404	0.361769
	fliA	9525	3691	0.612493
	flhC	1893	1873	0.0105652
	flhD	1723	1704	0.0110273
Type 3 secretion	fliH	8812	8804	0.000907853
	fliI	11331	11244	0.00767805
	fliJ	4918	4910	0.00162668
	fliO	5148	5146	0.0003885
	fliP	5911	5911	0
	fliQ	5903	5896	0.00118584
	fliR	5804	5803	0.000172295
	flhA	5919	5918	0.000168947
	flhB	5923	5923	0
	flhE	1171	1166	0.00426985
MSP and L rings	fliF	5905	5905	0
	flgI	4589	4588	0.000217912
	flgA	6038	6032	0.000993707
	flgH	4461	4455	0.00134499
	fliL	5292	5184	0.0204082
H and T rings	flgT	3449	2424	0.297188
	flgO	1328	1071	0.193524
	flgP	1147	1123	0.0209241
	flgQ	178	130	0.269663
	motX	8647	3819	0.558344
	motY	7230	3960	0.452282
Rod and hook	fliE	5645	5645	0
	fliK	5105	5045	0.0117532
	flgB	4151	4149	0.000481812
	flgC	5539	5536	0.000541614
	flgD	6566	5533	0.157326
	flgF	4961	4953	0.00161258
	flgG	4553	4547	0.00131781
	flgJ	6864	6535	0.0479312
	flgE	5507	5503	0.000726348
	flgK	5674	5663	0.00193867
	flgL	4963	4928	0.00705219
	flgN	4185	4156	0.00692951
Regulator	flrA	11338	3555	0.686453
	flgM	3913	3910	0.000766675
	flrC	11229	6168	0.450708
	fliZ	1091	1089	0.00183318
Other	fliY	10519	6741	0.35916
	rpoD	10903	10903	0
	rpoN	6870	6870	0
