## Supplementary Phylogenies 1&2, Supp. Table S1-3,S7 for "Mapping the loss of flagellar motility across the tree of life": Supplementary_Table_S7.xlsx

### Sheet: 169_datasets-Fouad El Baidouri 
Supplementary Table S7: The list of species with mismatched motility classification as compared with the phenotypic data curated from published literature [13, 21].
Mismatched Species in Motility Classifications of 169 Species: Our Classifier vs. Firmicutes Dataset (Fouad El Baidouri et al., 2016)
Species	Classifier predicted	Phenotypic data from Bergey's manual published by Fouad El Baidouri et al. (2016).
Bacillus anthracis	Motile	Non-motile
Bacillus endophyticus	Motile	Non-motile
Bacillus methanolicus	Motile	Non-motile
Bacillus mycoides	Partial	Non-motile
Bacillus selenitireducens	Motile	Non-motile
Caldalkalibacillus thermarum	Motile	Non-motile
Geobacillus thermoleovorans	Motile	Non-motile
Lactobacillus curvatus	Non-motile	Motile
Paenibacillus mucilaginosus	Motile	Non-motile

### Sheet: 1937_datasets-Madin et al. (202
Mismatched Species in Motility Classifications of 1937 Species: Our Classifier vs. Bacterial Phenotypic Dataset (Madin et al. (2020)
Species	Classifier predicted	Phenotypic data published by Madin et al. (2020)
Acetobacter pasteurianus	Non-motile	Motile
Acetobacter senegalensis	Non-motile	Motile
Acetobacter tropicalis	Non-motile	Motile
Acidithiobacillus ferrooxidans	Non-motile	Motile
Acidobacterium capsulatum	Motile	Non-motile
Acinetobacter oleivorans	Non-motile	Motile
Actinoplanes friuliensis	Motile	Non-motile
Actinosynnema mirum	Motile	Non-motile
Aeromonas media	Motile	Non-motile
Aeropyrum camini	Non-motile	Motile
Aeropyrum pernix	Non-motile	Motile
Alicycliphilus denitrificans	Motile	Non-motile
Alicyclobacillus ferrooxydans	Motile	Non-motile
Aliivibrio salmonicida	Motile	Non-motile
Alkalitalea saponilacus	Non-motile	Motile
Alysiella crassa	Non-motile	Motile
Alysiella filiformis	Non-motile	Motile
Anabaena cylindrica	Non-motile	Motile
Anaerotruncus colihominis	Motile	Non-motile
Ancylobacter polymorphus	Motile	Non-motile
Aquifex aeolicus	Motile	Non-motile
Archaeoglobus fulgidus	Non-motile	Motile
Archaeoglobus profundus	Non-motile	Motile
Archaeoglobus veneficus	Non-motile	Motile
Arcobacter anaerophilus	Motile	Non-motile
Arenimonas daejeonensis	Non-motile	Motile
Arsenophonus nasoniae	Motile	Non-motile
Arthrospira platensis	Non-motile	Motile
Azotobacter chroococcum	Motile	Non-motile
Bacillus endophyticus	Motile	Non-motile
Bacillus oleronius	Motile	Non-motile
Bartonella grahamii	Non-motile	Motile
Bartonella henselae	Non-motile	Motile
Bartonella tribocorum	Non-motile	Motile
Beijerinckia indica	Motile	Non-motile
Bifidobacterium coryneforme	Non-motile	Motile
Bordetella petrii	Motile	Non-motile
Borrelia duttonii	Motile	Non-motile
Borrelia recurrentis	Motile	Non-motile
Borrelia turicatae	Motile	Non-motile
Borreliella afzelii	Motile	Non-motile
Brucella abortus	Motile	Non-motile
Brucella canis	Motile	Non-motile
Brucella ceti	Motile	Non-motile
Brucella melitensis	Motile	Non-motile
Brucella microti	Motile	Non-motile
Brucella neotomae	Motile	Non-motile
Brucella ovis	Motile	Non-motile
Brucella pinnipedialis	Motile	Non-motile
Brucella suis	Motile	Non-motile
Burkholderia glumae	Motile	Non-motile
Burkholderia mallei	Motile	Non-motile
Burkholderia multivorans	Motile	Non-motile
Caballeronia zhejiangensis	Motile	Non-motile
Caldalkalibacillus thermarum	Motile	Non-motile
Caldicellulosiruptor obsidiansis	Motile	Non-motile
Caldicellulosiruptor owensensis	Motile	Non-motile
Caldithrix abyssi	Motile	Non-motile
Campylobacter corcagiensis	Non-motile	Motile
Capnocytophaga canimorsus	Non-motile	Motile
Capnocytophaga gingivalis	Non-motile	Motile
Capnocytophaga ochracea	Non-motile	Motile
Capnocytophaga sputigena	Non-motile	Motile
Cellulophaga algicola	Non-motile	Motile
Chitinophaga pinensis	Non-motile	Motile
Chloroflexus aggregans	Non-motile	Motile
Chloroflexus aurantiacus	Non-motile	Motile
Chloroherpeton thalassium	Non-motile	Motile
Chryseobacterium taklimakanense	Non-motile	Motile
Citrobacter rodentium	Motile	Non-motile
Clostridium cellulovorans	Motile	Non-motile
Clostridium perfringens	Non-motile	Motile
Comamonas odontotermitis	Non-motile	Motile
Conchiformibius kuhniae	Non-motile	Motile
Conchiformibius steedae	Non-motile	Motile
Costertonia aggregata	Non-motile	Motile
Coxiella burnetii	Non-motile	Motile
Cylindrospermopsis raciborskii	Non-motile	Motile
Cytophaga hutchinsonii	Non-motile	Motile
Deferribacter desulfuricans	Motile	Non-motile
Dehalococcoides mccartyi	Non-motile	Motile
Desulfatibacillum alkenivorans	Motile	Non-motile
Desulfobulbus propionicus	Motile	Non-motile
Desulfonema limicola	Non-motile	Motile
Dokdonella koreensis	Non-motile	Motile
Echinicola vietnamensis	Non-motile	Motile
Eikenella corrodens	Non-motile	Motile
Enterobacter asburiae	Motile	Non-motile
Enterococcus casseliflavus	Motile	Non-motile
Enterococcus gallinarum	Motile	Non-motile
Erwinia pyrifoliae	Motile	Non-motile
Erwinia tasmaniensis	Motile	Non-motile
Erysipelatoclostridium ramosum	Non-motile	Motile
Escherichia albertii	Motile	Non-motile
Exiguobacterium sibiricum	Motile	Non-motile
Ferroglobus placidus	Non-motile	Motile
Filimonas lacunae	Non-motile	Motile
Flavobacterium branchiophilum	Non-motile	Motile
Flavobacterium columnare	Non-motile	Motile
Flavobacterium johnsoniae	Non-motile	Motile
Flavobacterium psychrophilum	Non-motile	Motile
Gemella haemolysans	Non-motile	Motile
Gemella morbillorum	Non-motile	Motile
Gemella sanguinis	Non-motile	Motile
Geobacter bemidjiensis	Motile	Non-motile
Geoglobus ahangari	Non-motile	Motile
Gordonibacter pamelaeae	Non-motile	Motile
Granulibacter bethesdensis	Non-motile	Motile
Halanaerobium praevalens	Motile	Non-motile
Haliangium ochraceum	Non-motile	Motile
Halioglobus japonicus	Motile	Non-motile
Halioglobus pacificus	Motile	Non-motile
Halobellus limi	Non-motile	Motile
Haloferax mediterranei	Non-motile	Motile
Halomicrobium mukohataei	Non-motile	Motile
Halomonas denitrificans	Non-motile	Motile
Halorubrum ezzemoulense	Non-motile	Motile
Halorubrum lacusprofundi	Non-motile	Motile
Halorubrum sodomense	Non-motile	Motile
Halosimplex pelagicum	Non-motile	Motile
Herbaspirillum huttiense	Motile	Non-motile
Herpetosiphon aurantiacus	Non-motile	Motile
Ignavibacterium album	Motile	Non-motile
Kingella kingae	Non-motile	Motile
Komagataeibacter europaeus	Non-motile	Motile
Komagataeibacter oboediens	Non-motile	Motile
Komagataeibacter rhaeticus	Non-motile	Motile
Komagataeibacter xylinus	Non-motile	Motile
Kosmotoga olearia	Non-motile	Motile
Kosmotoga pacifica	Non-motile	Motile
Lactobacillus brevis	Non-motile	Motile
Lactobacillus hordei	Motile	Non-motile
Lactobacillus rhamnosus	Non-motile	Motile
Lactobacillus sakei	Non-motile	Motile
Lawsonia intracellularis	Motile	Non-motile
Legionella lansingensis	Non-motile	Motile
Legionella longbeachae	Non-motile	Motile
Legionella sainthelensi	Non-motile	Motile
Leifsonia xyli	Motile	Non-motile
Leptospira alstonii	Non-motile	Motile
Liberibacter crescens	Motile	Non-motile
Litoricola lipolytica	Motile	Non-motile
Loktanella vestfoldensis	Motile	Non-motile
Maritalea myrionectae	Non-motile	Motile
Marivirga tractuosa	Non-motile	Motile
Mesorhizobium huakuii	Motile	Non-motile
Metallosphaera cuprina	Non-motile	Motile
Methanocaldococcus fervens	Non-motile	Motile
Methanocaldococcus infernus	Non-motile	Motile
Methanococcus aeolicus	Non-motile	Motile
Methanococcus maripaludis	Non-motile	Motile
Methanococcus voltae	Non-motile	Motile
Methanofollis liminatans	Non-motile	Motile
Methanoplanus limicola	Non-motile	Motile
Methanospirillum hungatei	Non-motile	Motile
Methanothermococcus okinawensis	Non-motile	Motile
Methanothermus fervidus	Non-motile	Motile
Methylobacterium aquaticum	Non-motile	Motile
Methylobacterium nodulans	Motile	Non-motile
Methylobacterium oryzae	Motile	Non-motile
Methylocaldum marinum	Motile	Non-motile
Methylocella silvestris	Motile	Non-motile
Methylocella tundrae	Motile	Non-motile
Methylovirgula ligni	Motile	Non-motile
Microbulbifer celer	Motile	Non-motile
Microcoleus vaginatus	Non-motile	Motile
Modestobacter marinus	Motile	Non-motile
Morganella morganii	Motile	Non-motile
Mycoplasma genitalium	Non-motile	Motile
Mycoplasma mobile	Non-motile	Motile
Natranaerobius thermophilus	Motile	Non-motile
Natrialba magadii	Non-motile	Motile
Natrinema pallidum	Non-motile	Motile
Natronomonas moolapensis	Non-motile	Motile
Natronomonas pharaonis	Non-motile	Motile
Natronorubrum aibiense	Non-motile	Motile
Nitratireductor basaltis	Motile	Non-motile
Nocardioides daphniae	Motile	Non-motile
Nocardioides mesophilus	Non-motile	Motile
Nostoc punctiforme	Non-motile	Motile
Novosphingobium aromaticivorans	Non-motile	Motile
Novosphingobium pentaromativorans	Motile	Non-motile
Orientia tsutsugamushi	Non-motile	Motile
Owenweeksia hongkongensis	Non-motile	Motile
Palaeococcus pacificus	Non-motile	Motile
Pantoea vagans	Motile	Non-motile
Paraburkholderia megapolitana	Motile	Non-motile
Paracoccus sanguinis	Motile	Non-motile
Pedobacter heparinus	Non-motile	Motile
Pedobacter steynii	Non-motile	Motile
Pelobacter propionicus	Motile	Non-motile
Photobacterium damselae	Motile	Non-motile
Piscirickettsia salmonis	Motile	Non-motile
Planktothrix agardhii	Non-motile	Motile
Planomicrobium glaciei	Non-motile	Motile
Polaromonas vacuolata	Motile	Non-motile
Polynucleobacter asymbioticus	Motile	Non-motile
Polynucleobacter difficilis	Motile	Non-motile
Pseudooceanicola nitratireducens	Non-motile	Motile
Psychromonas ingrahamii	Motile	Non-motile
Pyrobaculum aerophilum	Non-motile	Motile
Pyrobaculum calidifontis	Non-motile	Motile
Pyrobaculum islandicum	Non-motile	Motile
Pyrococcus furiosus	Non-motile	Motile
Pyrococcus yayanosii	Non-motile	Motile
Rhizobium jaguaris	Motile	Non-motile
Rhizobium phaseoli	Motile	Non-motile
Rhizobium tropici	Motile	Non-motile
Rhodothermus marinus	Motile	Non-motile
Roseibacterium elongatum	Motile	Non-motile
Roseiflexus castenholzii	Non-motile	Motile
Roseovarius mucosus	Motile	Non-motile
Rufibacter tibetensis	Non-motile	Motile
Saprospira grandis	Non-motile	Motile
Shimwellia blattae	Non-motile	Motile
Siansivirga zeaxanthinifaciens	Non-motile	Motile
Sodalis glossinidius	Motile	Non-motile
Sorangium cellulosum	Non-motile	Motile
Sphaerobacter thermophilus	Motile	Non-motile
Sphingobacterium psychroaquaticum	Non-motile	Motile
Sphingobium baderi	Motile	Non-motile
Sphingomonas indica	Motile	Non-motile
Sphingopyxis alaskensis	Motile	Non-motile
Spiroplasma citri	Non-motile	Motile
Spiroplasma kunkelii	Non-motile	Motile
Spiroplasma mirum	Non-motile	Motile
Stanieria cyanosphaera	Non-motile	Motile
Streptomyces ambofaciens	Non-motile	Motile
Sulfobacillus thermotolerans	Motile	Non-motile
Sulfuricurvum kujiense	Motile	Non-motile
Sulfurimonas denitrificans	Motile	Non-motile
Symbiobacterium thermophilum	Motile	Non-motile
Synechococcus elongatus	Non-motile	Motile
Syntrophobotulus glycolicus	Motile	Non-motile
Syntrophus aciditrophicus	Motile	Non-motile
Tatumella citrea	Motile	Non-motile
Terriglobus roseus	Motile	Non-motile
Terriglobus saanensis	Motile	Non-motile
Thermaerobacter marianensis	Motile	Non-motile
Thermanaeromonas toyohensis	Motile	Non-motile
Thermincola potens	Motile	Non-motile
Thermoanaerobacterium aotearoense	Motile	Non-motile
Thermococcus barophilus	Non-motile	Motile
Thermococcus eurythermalis	Non-motile	Motile
Thermococcus kodakarensis	Non-motile	Motile
Thermococcus sibiricus	Non-motile	Motile
Thermodesulfobacterium commune	Motile	Non-motile
Thermomicrobium roseum	Motile	Non-motile
Thermotoga caldifontis	Motile	Non-motile
Thermotoga profunda	Motile	Non-motile
Thiohalobacter thiocyanaticus	Motile	Non-motile
Trichodesmium erythraeum	Non-motile	Motile
Trichormus variabilis	Non-motile	Motile
Vagococcus penaei	Motile	Non-motile
Vallitalea guaymasensis	Motile	Non-motile
Vibrio breoganii	Motile	Non-motile
Xanthobacter autotrophicus	Non-motile	Motile
Xenorhabdus nematophila	Motile	Non-motile
Xylella fastidiosa	Non-motile	Motile
Xylella taiwanensis	Non-motile	Motile
Zobellia galactanivorans	Non-motile	Motile
Zoogloea oryzae	Non-motile	Motile
